# The Impact of TOR-S6K-eIF5A Signaling on Translational Control is Key to Plant Root Development

**DOI:** 10.64898/2026.09.16.752225

**Authors:** Joong-Tak Yoon, Du-Hwa Lee, Sejin Choi, Chang Sook Ahn, Shaban Muhammad, Yicheng Liu, Hyun-Sook Pai, Eun Yu Kim, Ho-Seok Lee

## Abstract

Nutrient-responsive Target of Rapamycin (TOR)-S6 kinase (S6K) signaling coordinates plant growth with protein synthesis, but how it interfaces with translation elongation to produce specific developmental outputs remains unclear. Here, we identify eukaryotic translation factor 5A (eIF5A) as an S6K-associated phosphoprotein in *Arabidopsis thaliana*. S6K1 and S6K2 associate with all three eIF5A isoforms and phosphorylate them in vitro, with Ser2 emerging as the major S6K1-responsive site in eIF5A-2. The corresponding N-terminal serine is invariant across the analyzed Archaeplastida eIF5A proteins. Conditional depletion of TOR, S6K1/2, or eIF5A produces overlapping reductions in primary root length and root hair coverage. eIF5A depletion leaves bulk protein synthesis and polysome profiles largely unchanged while selectively decreasing output from deca-proline reporters. Reporter activity is restored by amiRNA-resistant wild-type and phosphomimetic S2D eIF5A-2, whereas S2A does not restore activity, demonstrating the functional importance of the Ser2 state. Proteomic profiling identifies a restricted set of eIF5A-responsive proteins, and five of six tested insertion mutants display altered primary root growth, root hair coverage, or both. Together, these findings uncover a regulatory connection between S6K and eIF5A and establish eIF5A-dependent selective translation as a mechanism contributing to root development in *A. thaliana*.
