## Supplementary material for "The Impact of TOR-S6K-eIF5A Signaling on Translational Control is Key to Plant Root Development": Table S1

### Sheet: Sheet1
Stable Arabidopsis transgenic line construct		Vectors
35S:Flag-S6K1_F	AGGGGGGGCTGCAGGTCGACATGGTTTCCTCTCAGCGTCCT	pCAMBIA1390-Flag
35S:Flag-S6K1_R	GTGGCTAGCGTTAACACTAGTCAAAGTAGTTGTGGACTGGTGAAGGA	pCAMBIA1390-Flag
eIF5A-2_WT–GFP_F	GTCGACATGTCTGACG ACGAGCAC	pCAMBIA1390-GFP
eIF5A-2_S2A–GFP_F	GTCGACATGGCTGACG ACGAGCAC	pCAMBIA1390-GFP
eIF5A-2_S2D–GFP_F	GTCGACATGGATGACG ACGAGCAC	pCAMBIA1390-GFP
eIF5A-2-GFP_R	CCATGGCTTGCCACCACCAACTTC	pCAMBIA1390-GFP
pRS300–amiS6K1/2_Primer_1	GATTAAGGAAACAGTGGACGCTGTCTCTCTTTTGTATTCC	pRS300
pRS300–amiS6K1/2_Primer_2	GACAGCGTCCACTGTTTCCTTAATCAAAGAGAATCAATGA	pRS300
pRS300–amiS6K1/2_Primer_3	GACAACGTCCACTGTATCCTTATTCACAGGTCGTGATATG	pRS300
pRS300–amiS6K1/2_Primer_4	GAATAAGGATACAGTGGACGTTGTCTACATATATATTCCT	pRS300
pRS300–ami-eIF5A_Primer_1	GATACATCACAATTGTGGGACGTTCTCTCTTTTGTATTCC	pRS300
pRS300–ami-eIF5A_Primer_2	GAACGTCCCACAATTGTGATGTATCAAAGAGAATCAATGA	pRS300
pRS300–ami-eIF5A_Primer_3	GAACATCCCACAATTCTGATGTTTCACAGGTCGTGATATG	pRS300
pRS300–ami-eIF5A_Primer_4	GAAACATCAGAATTGTGGGATGTTCTACATATATATTCCT	pRS300
pER8_10–ami_F	CGACTCTAGCCTCGAGGTCGACGGTATCGATAAGCTTGA	pER8, pER10
pER8_10–ami_R	GCCTGGATCGACTAGTGGATCCCCCCATGGCGAT	pER8, pER10
Transient_expression
Flag-S6K1_F	AGGGGGGGCTGCAGGTCGACATGGTTTCCTCTCAGCGTCCT	pCAMBIA1390-Flag
Flag-S6K1_R	GTGGCTAGCGTTAACACTAGTCAAAGTAGTTGTGGACTGGTGAAGGA	pCAMBIA1390-Flag
Flag-CDC123_F	AGGGGGGGCTGCAGGTCGACATGAAGGAAGACGAAGTAAATCGATGC	pCAMBIA1390-Flag
Flag-CDC123_R	GTGGCTAGCGTTAACACTAGTAGCAACTTCATCAGAACTCTGATCGT	pCAMBIA1390-Flag
eIF5A-1–Myc_F	GTCGACATGTCCGACG AGGAGCAT	pCAMBIA1390-Myc
eIF5A-1–Myc_R	GAATTCTCTTGGGACCGATGTCCTT	pCAMBIA1390-Myc
eIF5A-2–Myc_F	GTCGACATGTCTGACG ACGAGCAC	pCAMBIA1390-Myc
eIF5A-2–Myc_R	GAATTCTCTTGCCACCACCAACTTC	pCAMBIA1390-Myc
eIF5A-3–Myc_F	GTCGACATGTCAGACG ACGAGCAT	pCAMBIA1390-Myc
eIF5A-3–Myc_R	GAATTCTCTTGGGACCAACTTCCTTG	pCAMBIA1390-Myc
Flag-eIF5A-1_F	GGGGCTGCAGGTCGACATGTCCGACGAGGAGCATCAC	pCAMBIA1390-Flag
Flag-eIF5A-1_R	ACTCCTCTTAGAATTCTCACTTGGGACCGATGTCC	pCAMBIA1390-Flag
Flag-eIF5A-2_F	GGGGCTGCAGGTCGACATGTCTGACGACGAGCACC	pCAMBIA1390-Flag
Flag-eIF5A-2_R	ACTCCTCTTAGAATTCTTACTTGCCACCACCAACTTCC	pCAMBIA1390-Flag
Flag-eIF5A-3_F	GGGGCTGCAGGTCGACATGTCAGACGACGAGCATCAC	pCAMBIA1390-Flag
Flag-eIF5A-3_R	ACTCCTCTTAGAATTCTTACTTGGGACCAACTTCCTTGAG	pCAMBIA1390-Flag
S6K1–Myc_F	TTGGCTGCAGGTCGACATGGTTTCCTCTCAGCGTCCT	pCAMBIA1390-Myc
S6K1–Myc_R	CACTAGCCATAGATCTCAAAGTAGTTGTGGACTGGTGAAGGA	pCAMBIA1390-Myc
S6K2–Myc_F	TTGGCTGCAGGTCGACATGGTTTCTTCTCAGTGTTCTGTTGC	pCAMBIA1390-Myc
S6K2–Myc_R	CACTAGCCATAGATCTCAAGTTGGATGTGGTCCGATGAAG	pCAMBIA1390-Myc
CDC123–VYNE_F	CGCCACTAGTGGATCCATTCAAATCCTTAACCATCAAAACC	pVYNE
CDC123–VYNE_R	GAGCGGTACCCTCGAGAGCAACTTCATCAGAACTCTG	pVYNE
S6K1–VYNE_F	CGCCACTAGTGGATCCATGGTTTCCTCTCAGCGTCC	pVYNE
S6K1–VYNE_R	GAGCGGTACCCTCGAGCAAAGTAGTTGTGGACTGGTGAAGG	pVYNE
S6K2–VYNE_F	CGCCACTAGTGGATCCATGGTTTCTTCTCAGTGTTCTGT	pVYNE
S6K2–VYNE_R	GAGCGGTACCCTCGAGCAAGTTGGATGTGGTCCGA	pVYNE
eIF5A-1–VYCE_F	CGCCACTAGTGGATCCATGTCCGACGAGGAGCATCAC	pVYCE
eIF5A-1–VYCE_R	GAGCGGTACCCTCGAGCTTGGGACCGATGTCCTTAAGAGC	pVYCE
eIF5A-2–VYCE_F	CGCCACTAGTGGATCCATGTCTGACGACGAGCACC	pVYCE
eIF5A-2–VYCE_R	GAGCGGTACCCTCGAGCTTGCCACCACCAACTTCC	pVYCE
eIF5A-3–VYCE_F	CGCCACTAGTGGATCCATGTCAGACGACGAGCATCAC	pVYCE
eIF5A-3–VYCE_R	GAGCGGTACCCTCGAGCTTGGGACCAACTTCCTTGAGAG	pVYCE
Kinase_assay
His-CyTPI_F		pET-29a(+)
His-CyTPI_R		pET-29a(+)
His-eIF5A-1_WT_F	GGCTGATATCGGATCCATGTCCGACGAGGAGCAT	pET-29a(+)
His-eIF5A-1_WT_R	GTGCGGCCGCAAGCTTCTTGGGACCGATGTCCTT	pET-29a(+)
His-eIF5A-2_WT_F	GGCTGATATCGGATCCATGTCTGACGACGAGCACC	pET-29a(+)
His-eIF5A-2_R	GTGCGGCCGCAAGCTTCTTGCCACCACCAACTTCC	pET-29a(+)
His-eIF5A-3_WT_F	GGCTGATATCGGATCCATGTCAGACGACGAGCAT	pET-29a(+)
His-eIF5A-3_WT_R	GTGCGGCCGCAAGCTTCTTGGGACCAACTTCCTTG	pET-29a(+)
His-eIF5A-2_S2A_F	GGCTGATATCGGATCCATGGCTGACGACGAGCACC	pET-29a(+)
His-eIF5A-2_S11A_F	GGCTGATATCGGATCCATGTCTGACGACGAGCACCACTTTGAGGCCGCCGAATCC	pET-29a(+)
His-eIF5A-2_T18A_midR	CGGCTGATTGAGGATAGGCCTTGG	pET-29a(+)
His-eIF5A-2_T18A_midF	CCAAGGCCTATCCTCAATCAGCCG	pET-29a(+)
His-eIF5A-2_T66A_midR	CTTAGCAGCGAAGATATCAATAGC	pET-29a(+)
His-eIF5A-2_T66A_midF	ATCTTCGCTGCTAAGAAGCT	pET-29a(+)
His-eIF5A-2_S76AS77A_midR	ATTGTGGGCAGCTGGAACAAT	pET-29a(+)
His-eIF5A-2_S76AS77A_midF	CCAGCTGCCCACAATTGTGA	pET-29a(+)
His-eIF5A-2_T105AS107A_midR	ACCAGCGTCAGCGAGAAGG	pET-29a(+)
His-eIF5A-2_T105AS107A_midF	CTCGCTGACGCTGGTGGCA	pET-29a(+)
His-eIF5A-2_T118A_midR	ATCATCGGCGGGAAGCTTG	pET-29a(+)
His-eIF5A-2_T118A_midF	CTTCCCGCCGATGATGGTC	pET-29a(+)
VIGS
pTRV2-Myc_F	TAAGGTTACCGAATTCATGGCTAGTGGTGAACAAAAGTTGAT	pTRV2
pTRV2-Myc_R	ATGCCCGGGCCTCGAGAGAGGATCCGTTCAAGTCTTCTTCT	pTRV2
pTRV2-eIF5A_F	TAAGGTTACCGAATTCATGTCTGACGACGAGCACC	pTRV2
pTRV2-eIF5A_R	ATGCCCGGGCCTCGAGTTACTTGCCACCACCAACTTCC	pTRV2
pTRV2-DHS_F	ACCGAGTTTAGATTCGGACCA	pTRV2
pTRV2-DHS_R	ACTGTTGAGTGAACCGAAGAGA	pTRV2
Dualluciferase_assay
Dualluciferase_10X_Ala_1	GCTGCTGCTGCTGCTGCTGCTGCTGCTGCT	p326-RLUC-FLUC
Dualluciferase_10X_Ala_2	AGCAGCAGCAGCAGCAGCAGCAGCAGCAGC	p326-RLUC-FLUC
Dualluciferase_10X_Arg_Ser_1	AGAAGAAGAAGAAGAAGAAGAAGAAGAAGA	p326-RLUC-FLUC
Dualluciferase_10X_Arg_Ser_2	TCTTCTTCTTCTTCTTCTTCTTCTTCTTCT	p326-RLUC-FLUC
Dualluciferase_10X_Asn_Ile_1	AATAATAATAATAATAATAATAATAATAAT	p326-RLUC-FLUC
Dualluciferase_10X_Asn_Ile_2	ATTATTATTATTATTATTATTATTATTATT	p326-RLUC-FLUC
Dualluciferase_10X_Asp_1	GATGATGATGATGATGATGATGATGATGAT	p326-RLUC-FLUC
Dualluciferase_10X_Asp_2	ATCATCATCATCATCATCATCATCATCATC	p326-RLUC-FLUC
Dualluciferase_10X_Cys_1	TGTTGTTGTTGTTGTTGTTGTTGTTGTTGT	p326-RLUC-FLUC
Dualluciferase_10X_Cys_2	ACAACAACAACAACAACAACAACAACAACA	p326-RLUC-FLUC
Dualluciferase_10X_Gln_1	CAACAACAACAACAACAACAACAACAACAA	p326-RLUC-FLUC
Dualluciferase_10X_Gln_2	TTGTTGTTGTTGTTGTTGTTGTTGTTGTTG	p326-RLUC-FLUC
Dualluciferase_10X_Glu_Phe_1	GAAGAAGAAGAAGAAGAAGAAGAAGAAGAA	p326-RLUC-FLUC
Dualluciferase_10X_Glu_Phe_2	TTCTTCTTCTTCTTCTTCTTCTTCTTCTTC	p326-RLUC-FLUC
Dualluciferase_10X_Gly_1	GGAGGAGGAGGAGGAGGAGGAGGAGGAGGA	p326-RLUC-FLUC
Dualluciferase_10X_Gly_2	TCCTCCTCCTCCTCCTCCTCCTCCTCCTCC	p326-RLUC-FLUC
Dualluciferase_10X_His_Met_1	CATCATCATCATCATCATCATCATCATCAT	p326-RLUC-FLUC
Dualluciferase_10X_His_Met_2	ATGATGATGATGATGATGATGATGATGATG	p326-RLUC-FLUC
Dualluciferase_10X_Leu_Lys_1	CTTCTTCTTCTTCTTCTTCTTCTTCTTCTT	p326-RLUC-FLUC
Dualluciferase_10X_Leu_Lys_2	AAGAAGAAGAAGAAGAAGAAGAAGAAGAAG	p326-RLUC-FLUC
Dualluciferase_10X_Pro1_1	CCTCCTCCTCCTCCTCCTCCTCCTCCTCCT	p326-RLUC-FLUC
Dualluciferase_10X_Pro1_2	AGGAGGAGGAGGAGGAGGAGGAGGAGGAGG	p326-RLUC-FLUC
Dualluciferase_10X_Pro2_Trp_1	CCACCACCACCACCACCACCACCACCACCA	p326-RLUC-FLUC
Dualluciferase_10X_Pro2_Trp_2	TGGTGGTGGTGGTGGTGGTGGTGGTGGTGG	p326-RLUC-FLUC
Dualluciferase_10X_Thr_1	ACTACTACTACTACTACTACTACTACTACT	p326-RLUC-FLUC
Dualluciferase_10X_Thr_2	AGTAGTAGTAGTAGTAGTAGTAGTAGTAGT	p326-RLUC-FLUC
Dualluciferase_10X_Tyr_1	TATTATTATTATTATTATTATTATTATTAT	p326-RLUC-FLUC
Dualluciferase_10X_Tyr_2	ATAATAATAATAATAATAATAATAATAATA	p326-RLUC-FLUC
Dualluciferase_10X_Val_1	GTTGTTGTTGTTGTTGTTGTTGTTGTTGTT	p326-RLUC-FLUC
Dualluciferase_10X_Val_2	AACAACAACAACAACAACAACAACAACAAC	p326-RLUC-FLUC
amiRNA-resistant_eIF5A-2_WT–Myc_F	GAAGAAGACTTGGGAGATCTCGAGATGTCTGACGACGAGCACC	p326-Myc
amiRNA-resistant_eIF5A-2_S2A–Myc_F	GAAGAAGACTTGGGAGATCTCGAGATGGCTGACGACGAGCACC	p326-Myc
amiRNA-resistant_eIF5A-2_S2D–Myc_F	GAAGAAGACTTGGGAGATCTCGAGATGGATGACGACGAGCACC	p326-Myc
amiRNA-resistant_eIF5A-2–Myc_R	TACCGTCGACTGCAGAATTCTTACTTGCCACCACCAACTTCCT	p326-Myc
qRT-PCR
tor_qRT_F	TGGAGCTGCTGTAGCAAAAC
tor_qRT_R	GGTATTCCTTGTATGGAGTCACAAC
eIF5A-1_qRT_F	AGTGGTGAGTGTGATGTCAGCTA
eIF5A-1_qRT_R	ACTTGGGACCGATGTCCTTA
eIF5A-2_qRT_F	CGTGTTGATTACCAGTTGATTGA
eIF5A-2_qRT_R	TGGGAAGCTTGAGATCATCC
eIF5A-3_qRT_F	TGGTCACATCGTCATCAAGG
eIF5A-3_qRT_R	AGTGACACTTGGCGTGACC
S6K1_qRT_F	GTTTGGTCCACTCCCCGAAG
S6K1_qRT_R	TGACTATCGAGCGAACACGG
S6K2_qRT_F	ACCAGACTGGGAAGCCGTTTCAGA
S6K2_qRT_R	GCTTCAGGCATTGGTCCAAAGACAT
DHS_qRT_F	CCAGTATTCTGCCCAGGGTT
DHS_qRT_R	GACAGCTTCGCCGTTCATAG
AT3G18480_qRT_F	GGGAGTTCTCAGAAGCAGGT
AT3G18480_qRT_R	GCTCGGAACCGATCTCTTTG
AT3G44620_qRT_F	TGGCGGATCCAAGAATGAGA
AT3G44620_qRT_R	ATTCCCTCTGGCTTTCCACA
AT3G28610_qRT_F	TGTGGACAAGAGCGGATCAT
AT3G28610_qRT_R	AGAGTCTTGAACGCCTCGAA
AT3G59750_qRT_F	ATGGAAACTGGACCCTGGAG
AT3G59750_qRT_R	GTGAACCGGACTGTGTATGC
AT1G10580_qRT_F	TCCGTCTGGGATGAACTACG
AT1G10580_qRT_R	TTCCGTCTCCGGATTCTCAG
AT4G19120_qRT_F	TCACGAAGCTCAAGTCCAGT
AT4G19120_qRT_R	CCAGAAGCCACCAGGTCTTA
AT4G24450_qRT_F	ACCTCAGCTGCTCTTCCATT
AT4G24450_qRT_R	TTCTCAGAGCCATTGGAGCA
AT1G21680_qRT_F	AGCGTGAAGTGTACAAGGGA
AT1G21680_qRT_R	ACGTTGGACCTGAGCTAGAG
AT4G39040_qRT_F	TGTCAACTCGTCGGCAAATC
AT4G39040_qRT_R	CCAGTCGCTTCCTCCAAATG
AT4G26510_qRT_F	GCAGCATCGGGAAAGACTAC
AT4G26510_qRT_R	GCTCTGTGTCAAATGCGTCT
AT3G55020_qRT_F	ATTTGCTGAGCAGGATGCAG
AT3G55020_qRT_R	TTGGTTAACTTGCCGTGGTG
AT3G20950_qRT_F	GAGCTGGTCGTGATCTTCCT
AT3G20950_qRT_R	AAGACACGGAGATGGAGGAG
AT5G11640_qRT_F	GTTCGTTCTAGCCGTTGCTT
AT5G11640_qRT_R	ATTCCAAACTTTGCCGCAGT
AT2G25620_qRT_F	GCGCCGTGTAATAAGAGGTC
AT2G25620_qRT_R	TGCTTGACCTGGAGCCAATA
AT1G31160_qRT_F	ATCCTTGATGGGTTCCGTGT
AT1G31160_qRT_R	GGGTGGCCATTTCATCTGTC
AT3G08010_qRT_F	AGCTTGCCATAAAGGCAGTG
AT3G08010_qRT_R	GTCGAGAGACAGAAGAGGCA
AT2G46900_qRT_F	GAAGCTGAGAGCTGGCTTTG
AT2G46900_qRT_R	GTGCTTGGTGTTGACCTCTC
AT2G35790_qRT_F	AATCCCGACGTCTCTCTTCC
AT2G35790_qRT_R	TGGCTAAGGGATGGAACCTG
VIGS_eIF5A_1_qRT_F	CTTTCCCGATCGTGGTCAAC
VIGS_eIF5A_1_qRT_R	TGGACTCAAAGTGATGCTCCT
VIGS_eIF5A_2_qRT_F	GGTTTCCTCCACCTTCCTCT
VIGS_eIF5A_2_qRT_R	GTCTTGGAAGCTCCGGATTC
VIGS_eIF5A_3_qRT_F	CGCTGACTTCGCAAAGAAGA
VIGS_eIF5A_3_qRT_R	TGTTACCGGCTTGTTGAGGA
PP2AA3_qRT_F	GAGTTTGGTCCTGAATGGGCAATG
PP2AA3_qRT_R	ACTGGAGCGAGAAGCGATACTG
Genotyping
SALK_113035/GK-727A01__LP	AATTCCCAATTCGGTTCAATC
SALK_113035.GK-727A01__RP	ATATGGATGCTGCCAAAGAAG
at3g18480/casp_LP	AGGGTGAGAGCTTAAAGACCG
at3g18480/casp_RP	ATTGCTAGGGAATCGTGGTAC
at3g44620_LP	CTCATTCGCTTAGGTGCTTTG
at3g44620_RP	TACCTTCTCAAAACCTTGGGC
at4g24450/gwd2_LP	TATTTGCAGCAACCAAATAAGAGA
at4g24450/gwd2_RP	TTACCTTAGATGGAGAAAGGAACG
at1g21680_LP	AACACACCAGGCATCTTAACG
at1g21680_RP	TGCATCTCATATACGTCACCG
at4g26510/ukl4_LP	CAGCATCGGGAAAGACTACTG
at4g26510/ukl4_RP	ATCTCCCCTTAAATCCCCAAC
at2g25620/dbp1_LP	GGACTCATATTTCTCGCCTCC
at2g25620/dbp1_RP	CTGCCAAAGCAGTAGTTCCTG
LBb	ATTTTGCCGATTTCGGAAC
o8409	ATATTGACCATCATACTCATTGC
CRISPR
eIF5A_Cas9_guideRNA_1	ACATCACAATTGTGGGAAGA
eIF5A_Cas9_guideRNA_2	CAATCAGCTGATAATCAGTA
eIF5A_Cas9_guideRNA_3	CCAGTTGATTGATATCACTG
eIF5A_Cas9_guideRNA_4	CTTAGAAGTAAAGATATCAA
eIF5A_cpf1_guideRNA_1	TTTATGGGCTTTAAAGCCTTATTGT
eIF5A_cpf1_guideRNA_2	TTTCTGAAGATGGATATGTATGTGT
eIF5A_cpf1_guideRNA_3	TTTCGACTTCCAAAACTGGCAAGCA
eIF5A_cpf1_guideRNA_4	TTTATGATATAGGTGGTTGAGGTAT
